# Population-scale single-cell RNA-seq profiling across dopaminergic neuron differentiation

**DOI:** 10.1101/2020.05.21.103820

**Authors:** J Jerber, DD Seaton, ASE Cuomo, N Kumasaka, J Haldane, J Steer, M Patel, D Pearce, M Andersson, MJ Bonder, E Mountjoy, M Ghoussaini, MA Lancaster, HipSci Consortium, JC Marioni, FT Merkle, O Stegle, DJ Gaffney

## Abstract

Common genetic variants can have profound effects on cellular function, but studying these effects in primary human tissue samples and during development is challenging. Human induced pluripotent stem cell (iPSC) technology holds great promise for assessing these effects across different differentiation contexts. Here, we use an efficient pooling strategy to differentiate 215 iPS cell lines towards a midbrain neural fate, including dopaminergic neurons, and profile over 1 million cells sampled across three differentiation timepoints using single cell RNA sequencing. We find that the proportion of neuronal cells produced by each cell line is highly reproducible over different experimental batches, and identify robust molecular markers in pluripotent cells that predict line-to-line differences in cell fate. We identify expression quantitative trait loci (eQTL) that manifest at different stages of neuronal development, and in response to oxidative stress, by exposing cells to rotenone. We find over one thousand eQTL that colocalise with a known risk locus for a neurological trait, nearly half of which are not found in GTEx. Our study illustrates how coupling single cell transcriptomics with long-term iPSC differentiation can profile mechanistic effects of human trait-associated genetic variants in otherwise inaccessible cell states.
