## Supplementary Table 1 for "Population-scale single-cell RNA-seq profiling across dopaminergic neuron differentiation"

### Sheet: Sheet1
			Number of 10X technical replicates				Total number of cells
Sample	Number of lines/pool	Overlapping lines	Day 11	Day 30	Day 52 NONE	Day 52 ROT	Day 11	Day 30	Day 52 NONE	Day 52 ROT	Total
Pool1	7	0	2	2	2 x 2*	2 x 2*	18022	9311	32097	25722	85152
Pool2	9	2	2	2	2	2	13223	16973	28371	16864	76431
Pool3	9	2	2	2	2	2	14635	8148	22073	16103	60959
Pool4	18	2	2	4	4	4	16862	29393	28255	31642	106152
Pool5	22	4	4	4	4	4	30608	28661	30072	23162	112393
Pool6	24	3	2 x 4*	4	4	4	53792	35830	23979	17904	131505
Pool7	22	3	4	4	4	4	4452	32642	32399	18848	88341
Pool8	19	3	4	4	4	4	33704	28328	33149	19809	114990
Pool9	19	2	4	2	2	2	32258	36394	15935	9167	93754
Pool10	18	1	2	2	2	2	0	11451	11713	8657	31821
Pool11	19	1	2	2	2	2	9758	2231	11592	10866	34447
Pool12	23	2	2	2	2	2	13876	11671	0	0	25547
Pool13	19	1	2	2	2	2	12191	0	10842	4230	27263
Pool14	9	0	0	0	2	2	NA	NA	496	613	1109
Pool15	10	1	0	0	2	2	NA	NA	10564	7308	17872
Pool16	9	5	0	0	2	2	NA	NA	6087	4521	10608
Pool17	10	5	0	0	2	2	NA	NA	5232	3822	9054
Total unique	229
* Samples were collected twice from 2 independent differentiations
Excluded from the final analysis
NA: Not applicable
